# The conundrum of Shiga toxin-producing *Escherichia coli* O157:H7 persistence: Evidence for locally persistent lineages

**DOI:** 10.1101/2025.09.29.679259

**Authors:** Gillian A.M. Tarr, William Finical, Joshua M. Rounds, Anna Panek, Kirk Smith

**Affiliations:** Division of Environmental Health Sciences, School of Public Health, University of Minnesota, Minneapolis, MN, 55455, U.S.A; Foodborne, Waterborne, Vectorborne, and Zoonotic Diseases Section, Minnesota Department of Health, St. Paul, MN, 55164, U.S.A; Division of Epidemiology and Community Health, School of Public Health, University of Minnesota, Minneapolis, MN, 55455, U.S.A

**Keywords:** Shiga toxin-producing *Escherichia coli*, disease ecology, phylogenetics, persistence, genomic epidemiology

## Abstract

Evidence suggests that Shiga toxin-producing *Escherichia coli* (STEC) strains do not persist at the farm level. We hypothesized that ecosystem-level STEC persistence occurs and contributes significantly to disease burden. We tested this by identifying locally persistent lineages (LPLs) of STEC O157:H7 in Minnesota. We identified 15 distinct LPLs, which were associated with 35.3% of reported cases in Minnesota and persisted for 1.3 to 8.6 years. LPLs were associated with multiple outbreaks with Minnesota sources and no multi-state outbreaks, and LPL cases were spatially clustered. Our findings show long-term persistence in defined geographic areas, suggesting the importance of ecosystem-level persistence.

**Summary:** Shiga toxin-producing *Escherichia coli* (STEC) persistence is poorly understood. This study examined long-term STEC persistence. Locally persistent lineages (LPLs) of STEC O157:H7 contributed significantly to disease burden and persisted up to 8.6 years. LPLs suggest the importance of ecosystem-level persistence.
