## Supplemental Data for "The conundrum of Shiga toxin-producing *Escherichia coli* O157:H7 persistence: Evidence for locally persistent lineages"

### Sheet: Sheet1
Run ID
SRR10001032
SRR10005618
SRR10017990
SRR10018049
SRR10024142
SRR10024215
SRR10024238
SRR10024302
SRR10024303
SRR10024304
SRR10024313
SRR10024315
SRR10024318
SRR10024319
SRR10024321
SRR10024322
SRR10024324
SRR10024433
SRR10026461
SRR10026520
SRR10026523
SRR10026579
SRR10026584
SRR10030447
SRR10037313
SRR10061044
SRR10061046
SRR10061176
SRR10063243
SRR10070961
SRR10072282
SRR10072894
SRR10072895
SRR10085250
SRR10087808
SRR10089687
SRR10089689
SRR10095302
SRR10103902
SRR10105757
SRR10106395
SRR10106396
SRR10115709
SRR10115835
SRR10116295
SRR10119492
SRR10123553
SRR10126562
SRR10132383
SRR10132385
SRR10135819
SRR10154439
SRR10155249
SRR10155250
SRR10155252
SRR10167985
SRR10168098
SRR10174182
SRR10174185
SRR10177396
SRR10182661
SRR10185938
SRR10190959
SRR10192513
SRR10197451
SRR10203134
SRR10203142
SRR10207128
SRR10210288
SRR10211818
SRR10214517
SRR10222603
SRR10225348
SRR10225352
SRR10225364
SRR10225365
SRR10225366
SRR10230166
SRR10231627
SRR10232003
SRR10251543
SRR10254820
SRR10271347
SRR10276125
SRR10278954
SRR10295146
SRR10295148
SRR10298297
SRR10310067
SRR10310071
SRR10321119
SRR10322601
SRR10326083
SRR10326101
SRR10326398
SRR10326400
SRR10335782
SRR10336119
SRR10337447
SRR10338471
SRR10340432
SRR10340435
SRR10341669
SRR10342765
SRR10354315
SRR10355468
SRR10355650
SRR10355653
SRR10355655
SRR10355657
SRR10363832
SRR10366933
SRR10366934
SRR10366936
SRR10375807
SRR10375824
SRR10378109
SRR10382843
SRR10392736
SRR10395225
SRR10396458
SRR10396887
SRR10403896
SRR10412074
SRR10412075
SRR10412076
SRR10412077
SRR10412078
SRR10412624
SRR10418228
SRR10418233
SRR10418239
SRR10418243
SRR10418245
SRR10418247
SRR10418256
SRR10418263
SRR10418265
SRR10418271
SRR10418272
SRR10420887
SRR10427746
SRR10431006
SRR10431645
SRR10437986
SRR10437987
SRR10437993
SRR10438063
SRR10438064
SRR10438068
SRR10438069
SRR10438082
SRR10438613
SRR10438614
SRR10438615
SRR10438628
SRR10438630
SRR10438632
SRR10441993
SRR10441998
SRR10455768
SRR10482274
SRR10482804
SRR10489157
SRR10489212
SRR10489389
SRR10490427
SRR10491398
SRR10491773
SRR10499147
SRR10505593
SRR10505628
SRR10506032
SRR10506040
SRR10506042
SRR10506045
SRR10506046
SRR10506906
SRR10513093
SRR10513094
SRR10513095
SRR10513097
SRR10521128
SRR10521134
SRR10522308
SRR10525411
SRR10525413
SRR10526214
SRR10526962
SRR10527111
SRR10527117
SRR10527617
SRR10527620
SRR10531299
SRR10532713
SRR10532801
SRR10536142
SRR10536146
SRR10537327
SRR10541234
SRR10541240
SRR10569360
SRR10572666
SRR10583998
SRR10584000
SRR10584001
SRR10584006
SRR10584558
SRR10590742
SRR10590771
SRR10590775
SRR10590797
SRR10598705
SRR10598960
SRR10604387
SRR10607609
SRR10607612
SRR10609020
SRR10609215
SRR10609217
SRR10609222
SRR10612342
SRR10612343
SRR10612344
SRR10688393
SRR10691069
SRR10695529
SRR10696109
SRR10699533
SRR10728353
SRR10728890
SRR10728947
SRR10729002
SRR10729018
SRR10748669
SRR10748670
SRR10748672
SRR10748674
SRR10748678
SRR10748741
SRR10758732
SRR10758739
SRR10759084
SRR10760497
SRR10760742
SRR10764316
SRR10764365
SRR10764367
SRR10769118
SRR10771203
SRR10771519
SRR10771521
SRR10803907
SRR10806336
SRR10836553
SRR10842873
SRR10843355
SRR10857508
SRR10870911
SRR10870943
SRR10875750
SRR10885431
SRR10899401
SRR10899405
SRR10918463
SRR10948810
SRR10963134
SRR10963167
SRR10987375
SRR11089019
SRR11089021
SRR11089022
SRR11089023
SRR11089032
SRR11089033
SRR11089034
SRR11089035
SRR11089036
SRR11089450
SRR11089451
SRR11089452
SRR11089453
SRR11089454
SRR11089455
SRR11089456
SRR11089457
SRR11089458
SRR11089459
SRR11089460
SRR11089461
SRR11089462
SRR11089463
SRR11089464
SRR11089465
SRR11089466
SRR11089468
SRR11089504
SRR11091467
SRR11091469
SRR11091471
SRR11091472
SRR11091474
SRR11091475
SRR11091477
SRR11091479
SRR11091481
SRR11091485
SRR11091486
SRR11091487
SRR11091488
SRR11091489
SRR11091491
SRR11197917
SRR11197919
SRR11198002
SRR11198004
SRR11198005
SRR11198006
SRR11198008
SRR12798571
SRR12798576
SRR12798580
SRR12798585
SRR12798589
SRR12798594
SRR12798595
SRR12798597
SRR12798598
SRR12820644
SRR12823523
SRR12823526
SRR12823528
SRR12823539
SRR12823548
SRR13633817
SRR13645537
SRR13645562
SRR13670708
SRR13952631
SRR14028047
SRR14028514
SRR14028544
SRR14069065
SRR14069075
SRR14069078
SRR14071061
SRR14071062
SRR14071076
SRR14436912
SRR14581011
SRR14581126
SRR1580920
SRR1580923
SRR1580926
SRR1580927
SRR1580928
SRR1580929
SRR1580930
SRR16216577
SRR16216579
SRR16216580
SRR16216581
SRR16216582
SRR16216583
SRR16216584
SRR16216585
SRR16216586
SRR16216587
SRR16216588
SRR16216589
SRR16216591
SRR1634435
SRR16493539
SRR16493540
SRR16493541
SRR16493543
SRR16493544
SRR16493545
SRR16493574
SRR16493576
SRR16493577
SRR16493578
SRR16493579
SRR16493580
SRR16493581
SRR16493582
SRR16493583
SRR16493584
SRR16506447
SRR1732298
SRR1732299
SRR1732300
SRR1758745
SRR1758747
SRR1758753
SRR1758758
SRR1758760
SRR18157917
SRR18753175
SRR18753176
SRR18753178
SRR18753179
SRR18753180
SRR18753181
SRR18753182
SRR18753183
SRR18753184
SRR18753232
SRR18753233
SRR18753234
SRR18753235
SRR18753237
SRR18753238
SRR18753239
SRR18753240
SRR18753252
SRR18753253
SRR18753254
SRR18753255
SRR18753279
SRR18791245
SRR18791269
SRR18911885
SRR18911888
SRR18911893
SRR18911894
SRR18911895
SRR18911896
SRR18911898
SRR18911902
SRR1913718
SRR1913719
SRR1914949
SRR1914950
SRR1914951
SRR1914953
SRR19843159
SRR1999263
SRR1999264
SRR1999265
SRR1999966
SRR2002640
SRR2038655
SRR2038686
SRR2038687
SRR2038688
SRR2038689
SRR2038690
SRR2038691
SRR2056067
SRR2056405
SRR2056406
SRR2056407
SRR2095938
SRR2415832
SRR2417017
SRR2481255
SRR2481256
SRR2481320
SRR2481321
SRR2481322
SRR2481326
SRR2481327
SRR2481328
SRR2481353
SRR2535176
SRR2535177
SRR2535178
SRR2569923
SRR2875417
SRR2875418
SRR2875419
SRR2875420
SRR2875421
SRR2911021
SRR2982119
SRR2985212
SRR3040555
SRR3068732
SRR3068733
SRR3068734
SRR3068737
SRR3068738
SRR3113716
SRR3113786
SRR3113860
SRR3146312
SRR3156759
SRR3156761
SRR3156762
SRR3156763
SRR3156764
SRR3158212
SRR3158217
SRR3158227
SRR3158299
SRR3158613
SRR3158614
SRR3158619
SRR3158620
SRR3158679
SRR3158817
SRR3175501
SRR3175502
SRR3175503
SRR3175504
SRR3175505
SRR3189654
SRR3205810
SRR3205811
SRR3205812
SRR3205816
SRR3205817
SRR3208932
SRR3208953
SRR3222148
SRR3222502
SRR3222503
SRR3222504
SRR3222562
SRR3224220
SRR3224221
SRR3224776
SRR3228501
SRR3232058
SRR3360222
SRR3394633
SRR3394638
SRR3394713
SRR3394740
SRR3394753
SRR3405580
SRR3405584
SRR3438446
SRR3438448
SRR3438449
SRR3457663
SRR3475691
SRR3475693
SRR3510623
SRR3540688
SRR3540689
SRR3540690
SRR3540704
SRR3642717
SRR3657562
SRR3715405
SRR3715456
SRR3726691
SRR3745113
SRR3997564
SRR3997567
SRR3997583
SRR4018023
SRR4032976
SRR4054732
SRR4054747
SRR4054749
SRR4054750
SRR4095041
SRR4095064
SRR4095143
SRR4095146
SRR4101381
SRR4244959
SRR4244960
SRR4244971
SRR4245466
SRR4256153
SRR4256209
SRR4256210
SRR4256211
SRR4256212
SRR4256213
SRR4256214
SRR4256215
SRR4320865
SRR4346305
SRR4346735
SRR4346736
SRR4928478
SRR5004318
SRR5004440
SRR5042868
SRR5042878
SRR5042902
SRR5057461
SRR5057525
SRR5057532
SRR5057536
SRR5063190
SRR5063192
SRR5063957
SRR5067198
SRR5082113
SRR5082123
SRR5100731
SRR5100793
SRR5100801
SRR5100890
SRR5100893
SRR5100895
SRR5100896
SRR5100902
SRR5104364
SRR5104391
SRR5104401
SRR5110987
SRR5121091
SRR5122703
SRR5124283
SRR5158581
SRR5160150
SRR5160657
SRR5221941
SRR5221947
SRR5222831
SRR5222835
SRR5222940
SRR5222994
SRR5222996
SRR5223016
SRR5223135
SRR5223138
SRR5264177
SRR5264182
SRR5264183
SRR5280688
SRR5280689
SRR5281818
SRR5281841
SRR5281843
SRR5281850
SRR5281854
SRR5282011
SRR5283175
SRR5289368
SRR5289372
SRR5289377
SRR5289378
SRR5289403
SRR5289433
SRR5292125
SRR5292137
SRR5297741
SRR5297773
SRR5312154
SRR5329391
SRR5344727
SRR5344735
SRR5344739
SRR5344745
SRR5344746
SRR5364998
SRR5365000
SRR5365085
SRR5365089
SRR5367669
SRR5367679
SRR5367696
SRR5379194
SRR5379238
SRR5385210
SRR5385218
SRR5385224
SRR5434894
SRR5435053
SRR5438313
SRR5448743
SRR5457759
SRR5516017
SRR5574010
SRR5588295
SRR5588601
SRR5588608
SRR5588757
SRR5588780
SRR5588783
SRR5632817
SRR5642529
SRR5642575
SRR5642709
SRR5642724
SRR5642796
SRR5643034
SRR5643038
SRR5657806
SRR5657851
SRR5657854
SRR5657858
SRR5765361
SRR5765596
SRR5787679
SRR5787690
SRR5787708
SRR5787714
SRR5787730
SRR5787969
SRR5787972
SRR5790130
SRR5790132
SRR5790138
SRR5790161
SRR5806447
SRR5806448
SRR5806485
SRR5814908
SRR5814942
SRR5815611
SRR5828250
SRR5828254
SRR5828255
SRR5828258
SRR5828959
SRR5832153
SRR5832226
SRR5833414
SRR5833461
SRR5864520
SRR5864533
SRR5864537
SRR5864542
SRR5864554
SRR5864648
SRR5864653
SRR5870527
SRR5870529
SRR5870530
SRR5870531
SRR5870547
SRR5870555
SRR5870992
SRR5871000
SRR5875695
SRR5875705
SRR5875744
SRR5875750
SRR5890695
SRR5890752
SRR5890783
SRR5893173
SRR5893174
SRR5934647
SRR5937360
SRR5939818
SRR5944138
SRR5944232
SRR5944583
SRR5944588
SRR5944595
SRR5944597
SRR5944909
SRR5944910
SRR5949050
SRR5949055
SRR5951613
SRR5951650
SRR5951667
SRR5951668
SRR5958600
SRR5960788
SRR5961310
SRR5985178
SRR5995957
SRR5995959
SRR5995961
SRR5995979
SRR5995980
SRR5997336
SRR5997350
SRR6008534
SRR6010025
SRR6011623
SRR6011646
SRR6011648
SRR6011649
SRR6011658
SRR6015136
SRR6015213
SRR6039185
SRR6039188
SRR6057748
SRR6058047
SRR6058048
SRR6058050
SRR6058056
SRR6058065
SRR6058066
SRR6060698
SRR6060709
SRR6060729
SRR6060735
SRR6060736
SRR6060742
SRR6060754
SRR6060999
SRR6061001
SRR6069462
SRR6069473
SRR6071804
SRR6071806
SRR6071814
SRR6072219
SRR6072234
SRR6108609
SRR6108669
SRR6128368
SRR6128403
SRR6128405
SRR6128489
SRR6129355
SRR6129434
SRR6129435
SRR6129441
SRR6129446
SRR6129458
SRR6131577
SRR6131596
SRR6160598
SRR6163733
SRR6164672
SRR6164677
SRR6164678
SRR6164684
SRR6164729
SRR6178012
SRR6178020
SRR6178033
SRR6178034
SRR6178038
SRR6178041
SRR6178051
SRR6178053
SRR6178060
SRR6181311
SRR6181325
SRR6181327
SRR6186590
SRR6186729
SRR6189745
SRR6189751
SRR6189753
SRR6194916
SRR6207485
SRR6207493
SRR6207503
SRR6207512
SRR6216398
SRR6216417
SRR6216422
SRR6216435
SRR6237780
SRR6241941
SRR6241967
SRR6241979
SRR6241987
SRR6242079
SRR6252845
SRR6252849
SRR6252860
SRR6252971
SRR6252976
SRR6293176
SRR6293185
SRR6293224
SRR6293232
SRR6293234
SRR6293252
SRR6293259
SRR6293275
SRR6293276
SRR6293303
SRR6297331
SRR6302424
SRR6302432
SRR6309763
SRR6309776
SRR6314046
SRR6317426
SRR6326153
SRR6333751
SRR6333756
SRR6333784
SRR6342050
SRR6342078
SRR6342348
SRR6359192
SRR6359226
SRR6359261
SRR6359290
SRR6359297
SRR6359308
SRR6359319
SRR6359361
SRR6359364
SRR6366113
SRR6366148
SRR6366149
SRR6366152
SRR6366154
SRR6366155
SRR6366171
SRR6371655
SRR6371677
SRR6371687
SRR6371693
SRR6385042
SRR6388492
SRR6388662
SRR6396323
SRR6396352
SRR6411473
SRR6411489
SRR6439851
SRR6439861
SRR6439884
SRR6439927
SRR6440063
SRR6440082
SRR6451977
SRR6456426
SRR6456790
SRR6456791
SRR6484654
SRR6484687
SRR6484689
SRR6484690
SRR6484691
SRR6484745
SRR6490559
SRR6490579
SRR6491057
SRR6491058
SRR6491059
SRR6491061
SRR6491062
SRR6491063
SRR6491064
SRR6508026
SRR6658330
SRR6690734
SRR6690762
SRR6703121
SRR6743547
SRR6743549
SRR6743555
SRR6743559
SRR6743560
SRR6743561
SRR6743563
SRR6766921
SRR6766934
SRR6799228
SRR6813864
SRR6870016
SRR6870026
SRR6870028
SRR6870041
SRR6870042
SRR6870045
SRR6870047
SRR6870144
SRR6880298
SRR6880299
SRR6880300
SRR6880692
SRR6896689
SRR6902794
SRR6945203
SRR6945211
SRR6945310
SRR6949554
SRR6954244
SRR7010911
SRR7012924
SRR7012930
SRR7012947
SRR7012953
SRR7048440
SRR7048446
SRR7048455
SRR7048481
SRR7048511
SRR7050062
SRR7050078
SRR7050079
SRR7073006
SRR7073010
SRR7073030
SRR7073034
SRR7073037
SRR7073040
SRR7073042
SRR7073046
SRR7073100
SRR7073105
SRR7073267
SRR7073417
SRR7074918
SRR7075055
SRR7086606
SRR7094026
SRR7094060
SRR7094140
SRR7094146
SRR7094160
SRR7094167
SRR7107009
SRR7119775
SRR7119779
SRR7126271
SRR7126287
SRR7126289
SRR7133060
SRR7133076
SRR7133082
SRR7133083
SRR7133084
SRR7133085
SRR7133086
SRR7133446
SRR7133449
SRR7145602
SRR7145605
SRR7152983
SRR7152993
SRR7155582
SRR7166279
SRR7166288
SRR7166289
SRR7166290
SRR7166292
SRR7166300
SRR7178138
SRR7178145
SRR7178150
SRR7178161
SRR7178174
SRR7178178
SRR7178186
SRR7178195
SRR7178240
SRR7179848
SRR7188624
SRR7191433
SRR7191440
SRR7219481
SRR7219486
SRR7244079
SRR7244086
SRR7244101
SRR7244137
SRR7248757
SRR7271418
SRR7271420
SRR7271431
SRR7271444
SRR7300400
SRR7300453
SRR7346128
SRR7346134
SRR7346148
SRR7403796
SRR7403805
SRR7414417
SRR7414550
SRR7430523
SRR7430530
SRR7430532
SRR7456203
SRR7456327
SRR7465113
SRR7465142
SRR7465147
SRR7466940
SRR7466942
SRR7477723
SRR7477731
SRR7478741
SRR7478742
SRR7478753
SRR7479026
SRR7479027
SRR7479031
SRR7503334
SRR7503814
SRR7503817
SRR7503818
SRR7503819
SRR7503820
SRR7503821
SRR7503824
SRR7503832
SRR7505603
SRR7505609
SRR7505652
SRR7537979
SRR7538000
SRR7540707
SRR7540715
SRR7540733
SRR7540750
SRR7540801
SRR7540838
SRR7544703
SRR7547318
SRR7547422
SRR7620566
SRR7620569
SRR7620592
SRR7620606
SRR7620624
SRR7620643
SRR7620696
SRR7620702
SRR7631789
SRR7631790
SRR7631791
SRR7631799
SRR7631801
SRR7631828
SRR7631831
SRR7631846
SRR7641332
SRR7641351
SRR7641486
SRR7641491
SRR7656128
SRR7656145
SRR7656158
SRR7656170
SRR7656196
SRR7656201
SRR7656205
SRR7656210
SRR7656217
SRR7664249
SRR7664251
SRR7664284
SRR7688216
SRR7691714
SRR7731452
SRR7731458
SRR7735982
SRR7736000
SRR7736022
SRR7736030
SRR7736037
SRR7738063
SRR7738069
SRR7738070
SRR7738077
SRR7738079
SRR7738117
SRR7738148
SRR7738156
SRR7739435
SRR7739468
SRR7739484
SRR7739488
SRR7739498
SRR7739513
SRR7752814
SRR7752815
SRR7752816
SRR7752820
SRR7752825
SRR7759865
SRR7759873
SRR7767493
SRR7804301
SRR7804302
SRR7821232
SRR7821257
SRR7821554
SRR7821589
SRR7822043
SRR7822044
SRR7822048
SRR7822099
SRR7822113
SRR7825945
SRR7825952
SRR7825957
SRR7825960
SRR7878639
SRR7878656
SRR7894880
SRR7894964
SRR7894968
SRR7894972
SRR7894981
SRR7894986
SRR7894999
SRR7895003
SRR7895030
SRR7895039
SRR7895052
SRR7895066
SRR7895371
SRR7895379
SRR7895382
SRR7895385
SRR7908892
SRR7908895
SRR7908898
SRR7909638
SRR7909650
SRR7909651
SRR7909801
SRR7909804
SRR7909878
SRR7909881
SRR7910081
SRR7910083
SRR7910091
SRR7910105
SRR7942412
SRR7942447
SRR7949744
SRR7958309
SRR7958525
SRR7958530
SRR7958532
SRR7958540
SRR7958544
SRR7970847
SRR7970878
SRR7970921
SRR7992341
SRR7992365
SRR7992366
SRR7992371
SRR7992374
SRR7992379
SRR7992384
SRR7992408
SRR7992431
SRR8003602
SRR8003619
SRR8003657
SRR8003686
SRR8030100
SRR8030110
SRR8030124
SRR8030148
SRR8030165
SRR8069233
SRR8069239
SRR8080653
SRR8080667
SRR8084867
SRR8084874
SRR8094708
SRR8094714
SRR8094729
SRR8094737
SRR8111032
SRR8111044
SRR8111062
SRR8111067
SRR8136746
SRR8136748
SRR8136762
SRR8136774
SRR8139172
SRR8139178
SRR8139696
SRR8139697
SRR8139699
SRR8139707
SRR8139711
SRR8141229
SRR8145283
SRR8145304
SRR8145318
SRR8170953
SRR8171144
SRR8171198
SRR8171220
SRR8176479
SRR8192135
SRR8192136
SRR8192138
SRR8192139
SRR8192147
SRR8192236
SRR8192247
SRR8192264
SRR8192677
SRR8192735
SRR8192770
SRR8192800
SRR8197229
SRR8200639
SRR8200644
SRR8200648
SRR8200660
SRR8200669
SRR8209606
SRR8244960
SRR8244975
SRR8256130
SRR8256199
SRR8256207
SRR8256818
SRR8257182
SRR8266767
SRR8266778
SRR8275054
SRR8291137
SRR8291140
SRR8291237
SRR8307149
SRR8307150
SRR8307151
SRR8307153
SRR8307220
SRR8316980
SRR8317159
SRR8358081
SRR8358107
SRR8358145
SRR8358154
SRR8358158
SRR8358165
SRR8358219
SRR8358288
SRR8358397
SRR8358420
SRR8362687
SRR8363569
SRR8363574
SRR8378664
SRR8385390
SRR8385391
SRR8385396
SRR8385422
SRR8385518
SRR8385519
SRR8385524
SRR8401224
SRR8456183
SRR8456191
SRR8456262
SRR8456325
SRR8456363
SRR8456413
SRR8456414
SRR8456423
SRR8456477
SRR8481432
SRR8482250
SRR8482259
SRR8482346
SRR8499568
SRR8499569
SRR8513551
SRR8513559
SRR8513561
SRR8513562
SRR8530238
SRR8575560
SRR8581356
SRR8602141
SRR8602216
SRR8643346
SRR8648033
SRR8648050
SRR8648061
SRR8648064
SRR8648065
SRR8648070
SRR8648071
SRR8648074
SRR8650185
SRR8650366
SRR8650368
SRR8650376
SRR8650389
SRR8650396
SRR8650418
SRR8650421
SRR8650423
SRR8650432
SRR8650434
SRR8756823
SRR8756826
SRR8763186
SRR8763196
SRR8763197
SRR8786334
SRR8809700
SRR8843792
SRR8847635
SRR8870246
SRR8874848
SRR8895298
SRR8898168
SRR8898174
SRR8898311
SRR8898325
SRR8932640
SRR8942684
SRR8992758
SRR9005915
SRR9018677
SRR9021686
SRR9021687
SRR9022956
SRR9027985
SRR9027988
SRR9028563
SRR9047880
SRR9052853
SRR9062542
SRR9067715
SRR9067734
SRR9069031
SRR9082156
SRR9082160
SRR9082162
SRR9082163
SRR9082164
SRR9082355
SRR9082356
SRR9082357
SRR9082358
SRR9082361
SRR9082362
SRR9082363
SRR9082364
SRR9082365
SRR9082366
SRR9082367
SRR9082369
SRR9082371
SRR9082372
SRR9082376
SRR9082377
SRR9082378
SRR9082379
SRR9082382
SRR9082385
SRR9082387
SRR9082390
SRR9087250
SRR9087284
SRR9087285
SRR9087287
SRR9090605
SRR9097522
SRR9106057
SRR9107681
SRR9121392
SRR9121467
SRR9165507
SRR9268206
SRR9268757
SRR9280500
SRR9304261
SRR9309986
SRR9335397
SRR9592597
SRR9592867
SRR9595148
SRR9598615
SRR9603019
SRR9620880
SRR9622437
SRR9637571
SRR9641090
SRR9641679
SRR9643499
SRR9646277
SRR9654340
SRR9671535
SRR9671537
SRR9671757
SRR9672081
SRR9678413
SRR9693217
SRR9693743
SRR9694864
SRR9694889
SRR9708990
SRR9708993
SRR9710807
SRR9719862
SRR9719875
SRR9735430
SRR9736062
SRR9736946
SRR9824929
SRR9827843
SRR9832209
SRR9834223
SRR9856874
SRR9860706
SRR9861698
SRR9871444
SRR9886687
SRR9888512
SRR9894628
SRR9901565
SRR9901587
SRR9901858
SRR9902379
SRR9903246
SRR9911797
SRR9911910
SRR9919082
SRR9919084
SRR9920747
SRR9925539
SRR9938926
SRR9938941
SRR9943065
SRR9962183
SRR9965365
SRR9967771
SRR9967800
SRR9967814
SRR9968318
SRR9973993
SRR9974947
SRR9990091
